# Transcriptomic changes highly similar to Alzheimer’s disease are observed in a subpopulation of individuals during normal brain aging

**DOI:** 10.1101/2021.06.01.446628

**Authors:** Shouneng Peng, Lu Zeng, Jean-vianney Haure-mirande, Minghui Wang, Derek M. Huffman, Vahram Haroutunian, Michelle E. Ehrlich, Bin Zhang, Zhidong Tu

**Affiliations:** Institute of Genomics and Multiscale Biology, Icahn School of Medicine at Mount Sinai, One Gustave L. Levy Place, New York City, NY 10029, USA; Department of Genetics and Genomic Sciences, Icahn School of Medicine at Mount Sinai, One Gustave L. Levy Place, New York City, NY 10029, USA; Icahn Institute for Data Science and Genomic Technology, Icahn School of Medicine at Mount Sinai, One Gustave L. Levy Place, New York, NY 10029, USA; Departments of Medicine, Albert Einstein College of Medicine, 1300 Morris Park Avenue, New York, NY 10461, USA; Institute for Aging Research, Albert Einstein College of Medicine, 1300 Morris Park Avenue, New York, NY 10461, USA; Departments of Molecular Pharmacology, Medicine and Institute for Aging Research Albert Einstein College of Medicine, 1300 Morris Park Avenue, New York, NY 10461, USA; Departments of Psychiatry and Neuroscience, Icahn School of Medicine at Mount Sinai, New York City, NY, USA; Mental Illness Research, Education and Clinical Center (MIRECC), James J. Peters VA Medical Center, Bronx, NY, USA; Department of Neurology, Icahn School of Medicine at Mount Sinai, New York, NY, USA; Departments of Pediatrics and Genetics and Genomic Sciences, Icahn School of Medicine at Mount Sinai, New York, NY, USA

**Author notes:** Corresponding author: Zhidong Tu, IMI 3-70F, 1425 Madison Ave, New York City, NY 10029.

**Keywords:** Aging, LOAD, gene expression, brain transcriptome, brain aging subgroups, hippocampus, brain regions, Alzheimer’s disease

## Abstract

Aging is a major risk factor for late-onset Alzheimer’s disease (LOAD). How aging contributes to the development of LOAD remains elusive. In this study, we examined multiple large-scale transcriptomic data from both normal aging and LOAD brains to understand the molecular interconnection between aging and LOAD. We found that shared gene expression changes between aging and LOAD are mostly seen in the hippocampal and several cortical regions. In the hippocampus, the expression of phosphoprotein, alternative splicing and cytoskeleton genes are commonly changed in both aging and AD, while synapse, ion transport, and synaptic vesicle genes are commonly down-regulated. Aging-specific changes are associated with acetylation and methylation, while LOAD-specific changes are more related to glycoprotein (both up- and down-regulations), inflammatory response (up-regulation), myelin sheath and lipoprotein (down-regulation). We also found that normal aging brain transcriptomes from relatively young donors (45-70 years old) clustered into several subgroups and some subgroups showed gene expression changes highly similar to those seen in LOAD brains. Using brain transcriptomic data from another cohort of older individuals (> 70 years), we found that samples from cognitively normal older individuals clustered with the “healthy aging” subgroup while AD samples mainly clustered with the “AD similar” subgroups. This may imply that individuals in the healthy aging subgroup will likely remain cognitively normal when they become older and vice versa. In summary, our results suggest that on the transcriptome level, aging and LOAD have strong interconnections in some brain regions in a subpopulation of cognitively normal aging individuals. This supports the theory that the initiation of LOAD occurs decades earlier than the manifestation of clinical phenotype and it may be essential to closely study the “normal brain aging” to identify the very early molecular events that may lead to LOAD development.
