## Supplementary Table 2 for "Transcriptomic changes highly similar to Alzheimer’s disease are observed in a subpopulation of individuals during normal brain aging"

### Sheet: S2.1. Aging_OL4_UP_27
Supplementary Table 2.1 List of 27 genes are consistently up-regulated at least 4 aging gene lists
Gene Symbol	Gene Name	Ensembl ID	Gene Length
AEBP1	AE binding protein 1	ENSG00000106624	10245
AQP1	aquaporin 1 (Colton blood group)	ENSG00000240583	13824
C4A	complement C4A (Rodgers blood group)	ENSG00000244731	20625
C4B	complement C4B (Chido blood group)	ENSG00000224389	20624
CLEC5A	C-type lectin domain containing 5A	ENSG00000258227	19654
EDA2R	ectodysplasin A2 receptor	ENSG00000131080	44920
FOXJ1	forkhead box J1	ENSG00000129654	4913
GFAP	glial fibrillary acidic protein	ENSG00000131095	12394
GMPR	guanosine monophosphate reductase	ENSG00000137198	56963
HSD11B1	hydroxysteroid 11-beta dehydrogenase 1	ENSG00000117594	48771
ITGB4	integrin subunit beta 4	ENSG00000132470	36481
MAOB	monoamine oxidase B	ENSG00000069535	115841
MS4A4A	membrane spanning 4-domains A4A	ENSG00000110079	28305
MS4A6A	membrane spanning 4-domains A6A	ENSG00000110077	13060
MT1F	metallothionein 1F	ENSG00000198417	1361
MT1G	metallothionein 1G	ENSG00000125144	1336
MT1H	metallothionein 1H	ENSG00000205358	1316
NUPR1	nuclear protein 1, transcriptional regulator	ENSG00000176046	6267
PALM3	paralemmin 3	ENSG00000187867	8771
PBRM1	polybromo 1	ENSG00000163939	140547
PHKG1	phosphorylase kinase catalytic subunit gamma 1	ENSG00000164776	13524
PHYHD1	phytanoyl-CoA dioxygenase domain containing 1	ENSG00000175287	21060
QDPR	quinoid dihydropteridine reductase	ENSG00000151552	25842
RHBDL3	rhomboid like 3	ENSG00000141314	58830
ROS1	ROS proto-oncogene 1, receptor tyrosine kinase	ENSG00000047936	138148
SORBS3	sorbin and SH3 domain containing 3	ENSG00000120896	30799
VENTX	VENT homeobox	ENSG00000151650	4074

### Sheet: S2.2. Aging_OL4_DOWN_64
Supplementary Table 2.2 List of 64 genes are consistently down-regulated at least 4 aging gene lists
Gene Symbol	Gene Name	Ensembl ID	Gene Length
AP2B1	adaptor related protein complex 2 subunit beta 1	ENSG00000006125	139149
ATP5F1B	ATP synthase F1 subunit beta	ENSG00000110955	7810
ATRN	attractin	ENSG00000088812	180101
AZIN1	antizyme inhibitor 1	ENSG00000155096	37899
B4GALT2	beta-1,4-galactosyltransferase 2	ENSG00000117411	11970
BTBD1	BTB domain containing 1	ENSG00000064726	50836
CAMK4	calcium/calmodulin dependent protein kinase IV	ENSG00000152495	274921
CAMSAP1	calmodulin regulated spectrin associated protein 1	ENSG00000130559	99065
CPD	carboxypeptidase D	ENSG00000108582	91063
DCTPP1	dCTP pyrophosphatase 1	ENSG00000179958	6416
DLG2	discs large MAGUK scaffold protein 2	ENSG00000150672	2173527
DOK6	docking protein 6	ENSG00000206052	448200
DUSP3	dual specificity phosphatase 3	ENSG00000108861	12853
EPB41L1	erythrocyte membrane protein band 4.1 like 1	ENSG00000088367	167909
GNAQ	G protein subunit alpha q	ENSG00000156052	315715
GPR26	G protein-coupled receptor 26	ENSG00000154478	31045
GRIN2B	glutamate ionotropic receptor NMDA type subunit 2B	ENSG00000273079	444676
GRM3	glutamate metabotropic receptor 3	ENSG00000198822	220968
KIF21B	kinesin family member 21B	ENSG00000116852	54325
KIF3B	kinesin family member 3B	ENSG00000101350	57361
LANCL1	LanC like 1	ENSG00000115365	46370
LANCL2	LanC like 2	ENSG00000132434	68295
LUZP6	leucine zipper protein 6	ENSG00000267697	50600
MAGI1	membrane associated guanylate kinase, WW and PDZ domain containing 1	ENSG00000151276	685393
MAPK8	mitogen-activated protein kinase 8	ENSG00000107643	132722
MARCHF4	membrane associated ring-CH-type finger 4	ENSG00000144583	114619
MFSD14A	major facilitator superfamily domain containing 14A	ENSG00000156875	45300
MFSD4A	major facilitator superfamily domain containing 4A	ENSG00000174514	33905
MMADHC	metabolism of cobalamin associated D	ENSG00000168288	18139
MMD	monocyte to macrophage differentiation associated	ENSG00000108960	29270
MTPN	myotrophin	ENSG00000105887	50600
MYO16	myosin XVI	ENSG00000041515	712277
NAV2	neuron navigator 2	ENSG00000166833	776402
NEGR1	neuronal growth regulator 1	ENSG00000172260	886597
NETO2	neuropilin and tolloid like 2	ENSG00000171208	66323
NREP	neuronal regeneration related protein	ENSG00000134986	248131
OLFM1	olfactomedin 1	ENSG00000130558	45680
OXCT1	3-oxoacid CoA-transferase 1	ENSG00000083720	140471
PAFAH1B1	platelet activating factor acetylhydrolase 1b regulatory subunit 1	ENSG00000007168	92408
PARP6	poly(ADP-ribose) polymerase family member 6	ENSG00000137817	31374
PGM2L1	phosphoglucomutase 2 like 1	ENSG00000165434	68436
PLPPR4	phospholipid phosphatase related 4	ENSG00000117600	46629
PNOC	prepronociceptin	ENSG00000168081	26377
PPP2R2C	protein phosphatase 2 regulatory subunit Bgamma	ENSG00000074211	243222
RAB6B	RAB6B, member RAS oncogene family	ENSG00000154917	71648
RAP1GDS1	Rap1 GTPase-GDP dissociation stimulator 1	ENSG00000138698	182478
RPL7L1	ribosomal protein L7 like 1	ENSG00000146223	10319
RRAGB	Ras related GTP binding B	ENSG00000083750	42463
SGIP1	SH3GL interacting endocytic adaptor 1	ENSG00000118473	217868
SLC35G1	solute carrier family 35 member G1	ENSG00000176273	20321
SMAP1	small ArfGAP 1	ENSG00000112305	194133
SNCA	synuclein alpha	ENSG00000145335	114226
SST	somatostatin	ENSG00000157005	1483
SVOP	SV2 related protein	ENSG00000166111	113328
SYT11	synaptotagmin 11	ENSG00000132718	25698
SYT9	synaptotagmin 9	ENSG00000170743	231249
TRAPPC6B	trafficking protein particle complex 6B	ENSG00000182400	22590
TSPAN5	tetraspanin 5	ENSG00000168785	188295
TTL	tubulin tyrosine ligase	ENSG00000114999	59613
UBE2Z	ubiquitin conjugating enzyme E2 Z	ENSG00000159202	20650
UBQLN1	ubiquilin 1	ENSG00000135018	48012
WSB2	WD repeat and SOCS box containing 2	ENSG00000176871	29744
XKR4	XK related 4	ENSG00000206579	440027
ZNF518B	zinc finger protein 518B	ENSG00000178163	17547

### Sheet: S2.3. AD_OL9_Up_51
Supplementary Table 2.3 List of 51 genes are consistently up-regulated at least 9 AD gene lists
Gene Symbol	Gene Name	Ensembl ID	Gene Length
A2ML1	alpha-2-macroglobulin like 1	ENSG00000166535	64649
AHNAK	AHNAK nucleoprotein	ENSG00000124942	113263
ANLN	anillin actin binding protein	ENSG00000011426	63983
BBX	BBX high mobility group box domain containing	ENSG00000114439	288378
CA2	carbonic anhydrase 2	ENSG00000104267	17592
CBX5	chromobox 5	ENSG00000094916	49181
CHST6	carbohydrate sulfotransferase 6	ENSG00000183196	23400
CMTM4	CKLF like MARVEL transmembrane domain containing 4	ENSG00000183723	98566
COL27A1	collagen type XXVII alpha 1 chain	ENSG00000196739	158241
CPM	carboxypeptidase M	ENSG00000135678	121048
CXCR4	C-X-C motif chemokine receptor 4	ENSG00000121966	3801
DENND11	DENN domain containing 11	ENSG00000257093	49808
DTNA	dystrobrevin alpha	ENSG00000134769	398555
EMP3	epithelial membrane protein 3	ENSG00000142227	5051
FMNL2	formin like 2	ENSG00000157827	314657
FOXJ1	forkhead box J1	ENSG00000129654	4913
GEM	GTP binding protein overexpressed in skeletal muscle	ENSG00000164949	13097
GSN	gelsolin	ENSG00000148180	131362
HIGD1B	HIG1 hypoxia inducible domain family member 1B	ENSG00000131097	6200
HIPK1	homeodomain interacting protein kinase 1	ENSG00000163349	48546
HIPK2	homeodomain interacting protein kinase 2	ENSG00000064393	216429
ITPKB	inositol-trisphosphate 3-kinase B	ENSG00000143772	107607
KCNJ10	potassium inwardly rectifying channel subfamily J member 10	ENSG00000177807	32694
KIF5B	kinesin family member 5B	ENSG00000170759	47411
LIFR	LIF receptor subunit alpha	ENSG00000113594	131623
MID1IP1	MID1 interacting protein 1	ENSG00000165175	5101
NFKBIA	NFKB inhibitor alpha	ENSG00000100906	3245
NWD1	NACHT and WD repeat domain containing 1	ENSG00000188039	98438
PFKP	phosphofructokinase, platelet	ENSG00000067057	69331
PLOD2	procollagen-lysine,2-oxoglutarate 5-dioxygenase 2	ENSG00000152952	92059
PRELP	proline and arginine rich end leucine rich repeat protein	ENSG00000188783	15547
QKI	QKI, KH domain containing RNA binding	ENSG00000112531	164107
RIPOR3	RIPOR family member 3	ENSG00000042062	105897
S100A4	S100 calcium binding protein A4	ENSG00000196154	2186
SAMD4A	sterile alpha motif domain containing 4A	ENSG00000020577	226219
SASH1	SAM and SH3 domain containing 1	ENSG00000111961	358611
SLC38A2	solute carrier family 38 member 2	ENSG00000134294	14587
SLC44A1	solute carrier family 44 member 1	ENSG00000070214	195171
SLC4A11	solute carrier family 4 member 11	ENSG00000088836	14068
SLC5A3	solute carrier family 5 member 3	ENSG00000198743	32683
SLC6A12	solute carrier family 6 member 12	ENSG00000111181	24077
SLC6A9	solute carrier family 6 member 9	ENSG00000196517	34980
SOX9	SRY-box transcription factor 9	ENSG00000125398	5397
TMEM47	transmembrane protein 47	ENSG00000147027	30211
TNPO1	transportin 1	ENSG00000083312	100151
UGT8	UDP glycosyltransferase 8	ENSG00000174607	89513
VEZF1	vascular endothelial zinc finger 1	ENSG00000136451	16708
WNK1	WNK lysine deficient protein kinase 1	ENSG00000060237	158874
YY1	YY1 transcription factor	ENSG00000100811	43645
ZBTB38	zinc finger and BTB domain containing 38	ENSG00000177311	125607
ZFP36L1	ZFP36 ring finger protein like 1	ENSG00000185650	8589

### Sheet: S2.4. AD_OL9_DOWN_35
Supplementary Table 2.4 List of 35 genes are consistently down-regulated at least 9 AD gene lists
Gene Symbol	Gene Name	Ensembl ID	Gene Length
ADCYAP1	adenylate cyclase activating polypeptide 1	ENSG00000141433	7789
ANO3	anoctamin 3	ENSG00000134343	478785
CHML	CHM like Rab escort protein	ENSG00000203668	7067
CKMT1A	creatine kinase, mitochondrial 1A	ENSG00000223572	6579
CKMT1B	creatine kinase, mitochondrial 1B	ENSG00000237289	6550
CRYM	crystallin mu	ENSG00000103316	44542
DIRAS1	DIRAS family GTPase 1	ENSG00000176490	6806
DLGAP1	DLG associated protein 1	ENSG00000170579	959410
DYNC2LI1	dynein cytoplasmic 2 light intermediate chain 1	ENSG00000138036	54282
GABRA1	gamma-aminobutyric acid type A receptor alpha1 subunit	ENSG00000022355	52781
GAD1	glutamate decarboxylase 1	ENSG00000128683	47942
GNG3	G protein subunit gamma 3	ENSG00000162188	1952
GOLGA8B	golgin A8 family member B	ENSG00000215252	58557
GPRASP2	G protein-coupled receptor associated sorting protein 2	ENSG00000158301	5558
ITFG1	integrin alpha FG-GAP repeat containing 1	ENSG00000129636	306888
MAL2	mal, T cell differentiation protein 2 (gene/pseudogene)	ENSG00000147676	37311
MEIS3	Meis homeobox 3	ENSG00000105419	19116
NAP1L5	nucleosome assembly protein 1 like 5	ENSG00000177432	1917
NCALD	neurocalcin delta	ENSG00000104490	438540
NRN1	neuritin 1	ENSG00000124785	9607
PAK1	p21 (RAC1) activated kinase 1	ENSG00000149269	192943
PCDH8	protocadherin 8	ENSG00000136099	5752
PCSK1	proprotein convertase subtilisin/kexin type 1	ENSG00000175426	42916
PCYOX1L	prenylcysteine oxidase 1 like	ENSG00000145882	17091
PNMA3	PNMA family member 3	ENSG00000183837	3993
PRMT8	protein arginine methyltransferase 8	ENSG00000111218	212625
PTPN5	protein tyrosine phosphatase non-receptor type 5	ENSG00000110786	64794
RIMS1	regulating synaptic membrane exocytosis 1	ENSG00000079841	516443
RPH3A	rabphilin 3A	ENSG00000089169	323646
SH2D5	SH2 domain containing 5	ENSG00000189410	12973
SHC3	SHC adaptor protein 3	ENSG00000148082	176632
SST	somatostatin	ENSG00000157005	1483
SUB1	SUB1 regulator of transcription	ENSG00000113387	72302
SVOP	SV2 related protein	ENSG00000166111	113328
VGF	VGF nerve growth factor inducible	ENSG00000128564	7448
